# Boosting N-terminally anchored yeast surface display via structural insights into *S. cerevisiae* Pir proteins

**DOI:** 10.1101/2023.04.25.538238

**Authors:** Tea Martinić Cezar, Mateja Lozančić, Ana Novačić, Ana Matičević, Dominik Matijević, Beatrice Vallee, Vladimir Mrša, Renata Teparić, Bojan Žunar

**Affiliations:** Laboratory for Biochemistry; Department of Chemistry and Biochemistry, Faculty of Food Technology and Biotechnology, University of Zagreb, Pierottijeva 6, 10000 Zagreb, Croatia; Centre de Biophysique Moléculaire (CBM), CNRS, UPR 4301, University of Orléans and INSERM, 45071 Orléans Cedex 2, France

**Keywords:** surface display, Pir proteins, Hsp150, cell wall, *Saccharomyces cerevisiae*

## Abstract

Surface display co-opts yeast’s innate ability to embellish its cell wall with mannoproteins, thus converting the yeast’s outer surface into a growing and self-sustaining catalyst. However, the efficient toolbox for converting the enzyme of interest into its surface-displayed isoform is currently lacking, especially if the isoform needs to be anchored to the cell wall near the isoform’s N-terminus. Aiming to advance such N-terminally anchored surface display, we employed *in silico* and machine-learning strategies to study the 3D structure, function, genomic organisation, and evolution of the Pir protein family, whose members evolved to covalently attach themselves near their N-terminus to the β-1,3-glucan of the cell wall. Through the newly-gained insights, we rationally engineered 14 *S. cerevisiae* Hsp150 (Pir2)-based fusion proteins. We quantified their performance, uncovering guidelines for efficient yeast surface display while developing a construct that promoted a 2.5-fold more efficient display than the full-length Hsp150 and a Pir-tag, i.e., a peptide spanning only 4.5 kDa but promoting as efficient surface display as the full-length Hsp150. These constructs fortify the existing surface display toolbox, allowing for a prompt and routine refitting of any protein into its N-terminally anchored isoform.

**Graphical abstract:** 
