## Supplementary Materials for "Boosting N-terminally anchored yeast surface display via structural insights into *S. cerevisiae* Pir proteins"

### Sheet: Constructions
Plasmid	Method	Template	Oligonucleotide 1	Oligonucleotide 2	Source	Reference
v1	restriction cloning	Δbla /PvuII + v5/NruI + SmaI) /T4 DNA ligase	-	-	This manuscript	This manuscript
v2	restriction cloning	Δbla /SfoI + v5/NruI + SmaI) /T4 DNA ligase	-	-	This manuscript	This manuscript
v3	restriction cloning	Δbla /EcoRV + v5/NruI + SmaI) /T4 DNA ligase	-	-	This manuscript	This manuscript
v4	restriction cloning	Δbla /StuI + v5/NruI + SmaI) /T4 DNA ligase	-	-	This manuscript	This manuscript
v5	restriction cloning	pRSII423	OP-01: CTGCATTAATGAATCGGC	OP-02: CTGGCGTAATAGCGAAG	pRSII423 was a gift from Steven Haase (Addgene plasmid # 35464 ; http://n2t.net/addgene:35464 ; RRID:Addgene_35464)	New and Redesigned pRS Plasmid Shuttle Vectors for Genetic Manipulation of Saccharomyces cerevisiae. Chee MK, Haase SB. G3 (Bethesda). 2012 May;2(5):515-26. Epub 2012 May 1. doi: 10.1534/g3.111.001917
		pUC-pir2bla-3HA /DraI /T4 DNA ligase	-	-	GeneWiz de novo synthesis	This manuscript
v6	NEB HiFi Assembly	v2	OP-07: AACACTGGGCGGCCGCGCCCCCTAGATACCCATACGATGTTCCCG	OP-08: GGGCGCGGCCGCCCAGTGTT	This manuscript	This manuscript
v7	NEB HiFi Assembly	v5	OP-05: TTTTCTACTGTCGCTTCTATCGCCGCTGTCGCCGCTGTCGCTTCTGCCGCTGCTTCCGAACCATGGTCCACT	OP-06: ATAGAAGCGACAGTAGAAAATTGCATGAGCTCTGGTAATC	This manuscript	This manuscript
Δbla	restriction cloning	v5/(NruI + SmaI) /T4 DNA ligase	-	-	This manuscript	This manuscript
Δ1	restriction cloning	v5/(EcoRV + StuI) /T4 DNA ligase	-	-	This manuscript	This manuscript
Δ2	restriction cloning	v5/(SfoI + StuI) /T4 DNA ligase	-	-	This manuscript	This manuscript
Δ3	restriction cloning	v5/(PvuII + StuI) /T4 DNA ligase	-	-	This manuscript	This manuscript
Δ4	restriction cloning	v5/(SfoI + EcoRV) /T4 DNA ligase	-	-	This manuscript	This manuscript
Δ5	restriction cloning	v5/(PvuII + EcoRV) /T4 DNA ligase	-	-	This manuscript	This manuscript
Δ6	restriction cloning	v5/(PvuII + SfoI) /T4 DNA ligase	-	-	This manuscript	This manuscript
Δ7	NEB HiFi Assembly	Δ2	OP-03: CCCTTCCGCCAAAAGAGCTGCTTCC	OP-04: CTTTTGGCGGAAGGGGCGTATGCGGC	This manuscript	This manuscript
B22-51	NEB HiFi Assembly	v5	OP-17: CGCACATTTCCCCGAAAAGTTCGCGCGTTTCGGTGATG	OP-19: GCTTCACCTTTACTAACCATGCAACCTCGCGAACCGTG	This manuscript	This manuscript
		v5	OP-18: GAATGGATGAATTGTATAAAGCGGCCGCGCCCGGGTAG	OP-20: ACTTTTCGGGGAAATGTG	This manuscript	This manuscript
		B21-64	OP-21: ATGGTTAGTAAAGGTGAAGC	OP-22: TTTATACAATTCATCCATTCCTCC	This manuscript	This manuscript
B21-64	NEB HiFi Assembly	pminCYC1	OP-15: GTCGACAGATCAATTCTTGAAGACG	OP-16: GAAAACCCTGGCGTTACC	Žunar et al. (2022)	Re-engineering of CUP1 promoter and Cup2/Ace1 transactivator to convert Saccharomyces cerevisiae into a whole-cell eukaryotic biosensor capable of detecting 10 nM of bioavailable copper. Žunar B, Mosrin C, Bénédetti H, Vallée B. Biosensors and Bioelectronics. 2022; 214:114502.
B22-83	NEB HiFi Assembly	B22-51	OP-23: ATCTAATCTAAGTTTTAATTACAAAATGCAATACAAAAAAACCTTAGTCG	OP-24: ACGTACAAAGTATGCATTGTCTGGCGTAATAGCGAAG	This manuscript	This manuscript
		BY 4741	OP-25: ACAATGCATACTTTGTACGTTC	OP-26: TTTGTAATTAAAACTTAGATTAGATTGCTATGC	Euroscarf	Designer deletion strains derived from Saccharomyces cerevisiae S288C: a useful set of strains and plasmids for PCR-mediated gene disruption and other applications. Brachmann CB, Davies A, Cost GJ, Caputo E, Li J, Hieter P, Boeke JD. Yeast 1998, 14(2):115-32 doi: 10.1002/(SICI)1097-0061(19980130)14:2<115::AID-YEA204>3.0.CO;2-2 PubMed 9483801
Yeast strain
Ykl162c-a_9xMyc	ends-out recombination	pYM20	OP-09: ACTCGTTCAGCAGTTTTTACAATATACACGACGAAAGGATTAGAGAACAACGTACGCTGCAGGTCGAC	OP-10: ATAGTTTAGCAACTGACCAAGGAAAAAGCTTGTAGGTAGACTTAACTTCAATCGATGAATTCGAGCTCG	Rachid Rahmouni lab	A versatile toolbox for PCR-based tagging of yeast genes: new fluorescent proteins, more markers and promoter substitution cassettes. Janke C, Magiera MM, Rathfelder N, Taxis C, Reber S, Maekawa H, Moreno-Borchart A, Doenges G, Schwob E, Schiebel E, Knop M. Yeast. 2004; 21, 947-962. doi: 10.1002/yea.1142.
pTEF1_Ykl162c-a_9xMyc	ends-out recombination	pYM-N18	OP-11: CAAGGGCAGCATCTGTTCTACTGTTGCCAACAGACAATTCCAATTCGATGCGTACGCTGCAGGTCGAC	OP-12: GTGATAGACAACCCCAGGAGCATAGATAACACCAACTTGTGGTGGAGGGTCATCGATGAATTCTCTGTCG	Rachid Rahmouni lab	A versatile toolbox for PCR-based tagging of yeast genes: new fluorescent proteins, more markers and promoter substitution cassettes. Janke C, Magiera MM, Rathfelder N, Taxis C, Reber S, Maekawa H, Moreno-Borchart A, Doenges G, Schwob E, Schiebel E, Knop M. Yeast. 2004; 21, 947-962. doi: 10.1002/yea.1142.
pTEF1_Ykl162c-a_ymScarletI	ends-out recombination	pFA6a-ymScarletI-CaURA3	OP-13: ACTCGTTCAGCAGTTTTTACAATATACACGACGAAAGGATTAGAGAACAAATGGTTAGTAAAGGTGAAGCTG	OP-14: AACTTTTGTTCACCACTAGCAGCAGAACCGGAGTCGACCTGCAGCGTACGCTGGATGGCGGCGTTAGTAT	pFA6a-ymScarletI-CaURA3 was a gift from Bas Teusink (Addgene plasmid # 118457 ; http://n2t.net/addgene:118457 ; RRID:Addgene_118457)	In vivo characterisation of fluorescent proteins in budding yeast. Botman D, de Groot DH, Schmidt P, Goedhart J, Teusink B. Sci Rep. 2019 Feb 19;9(1):2234. doi: 10.1038/s41598-019-38913-z. 10.1038/s41598-019-38913-z PubMed 30783202

### Sheet: Plasmids
Plasmid	Sequence
pRSII423	TCGCGCGTTTCGGTGATGACGGTGAAAACCTCTGACACATGCAGCTCCCGGAGACGGTCACAGCTTGTCTGTAAGCGGATGCCGGGAGCAGACAAGCCCGTCAGGGCGCGTCAGCGGGTGTTGGCGGGTGTCGGGGCTGGCTTAACTATGCGGCATCAGAGCAGATTGTACTGAGAGTGCACCATAAATTCCCGTTTTAAGAGCTTGGTGAGCGCTAGGAGTCACTGCCAGGTATCGTTTGAACACGGCATTAGTCAGGGAAGTCATAACACAGTCCTTTCCCGCAATTTTCTTTTTCTATTACTCTTGGCCTCCTCTAGTACACTCTATATTTTTTTATGCCTCGGTAATGATTTTCATTTTTTTTTTTCCACCTAGCGGATGACTCTTTTTTTTTCT…
pUC-pir2bla-3HA	TCGCGCGTTTCGGTGATGACGGTGAAAACCTCTGACACATGCAGCTCCCGGAGACTGTCACAGCTTGTCTGTAAGCGGATGCCGGGAGCAGACAAGCCCGTCAGGGCGCGTCAGCGGGTGTTGGCGGGTGTCGGGGCTGGCTTAACTATGCGGCATCAGAGCAGATTGTACTGAGAGTGCACCATATGCGGTGTGAAATACCGCACAGATGCGTAAGGAGAAAATACCGCATCAGGCGCCATTCGCCATTCAGGCTGCGCAACTGTTGGGAAGGGCGATCGGTGCGGGCCTCTTCGCTATTACGCCAGCTGGCGAAAGGGGGATGTGCTGCAAGGCGATTAAGTTGGGTAACGCCAGGGTTTTCCCAGTCACGACGTTGTAAAACGACGGCCAGTGAAT…
v1	TCGCGCGTTTCGGTGATGACGGTGAAAACCTCTGACACATGCAGCTCCCGGAGACGGTCACAGCTTGTCTGTAAGCGGATGCCGGGAGCAGACAAGCCCGTCAGGGCGCGTCAGCGGGTGTTGGCGGGTGTCGGGGCTGGCTTAACTATGCGGCATCAGAGCAGATTGTACTGAGAGTGCACCATAAATTCCCGTTTTAAGAGCTTGGTGAGCGCTAGGAGTCACTGCCAGGTATCGTTTGAACACGGCATTAGTCAGGGAAGTCATAACACAGTCCTTTCCCGCAATTTTCTTTTTCTATTACTCTTGGCCTCCTCTAGTACACTCTATATTTTTTTATGCCTCGGTAATGATTTTCATTTTTTTTTTTCCACCTAGCGGATGACTCTTTTTTTTTCT…
v2	TCGCGCGTTTCGGTGATGACGGTGAAAACCTCTGACACATGCAGCTCCCGGAGACGGTCACAGCTTGTCTGTAAGCGGATGCCGGGAGCAGACAAGCCCGTCAGGGCGCGTCAGCGGGTGTTGGCGGGTGTCGGGGCTGGCTTAACTATGCGGCATCAGAGCAGATTGTACTGAGAGTGCACCATAAATTCCCGTTTTAAGAGCTTGGTGAGCGCTAGGAGTCACTGCCAGGTATCGTTTGAACACGGCATTAGTCAGGGAAGTCATAACACAGTCCTTTCCCGCAATTTTCTTTTTCTATTACTCTTGGCCTCCTCTAGTACACTCTATATTTTTTTATGCCTCGGTAATGATTTTCATTTTTTTTTTTCCACCTAGCGGATGACTCTTTTTTTTTCT…
v3	TCGCGCGTTTCGGTGATGACGGTGAAAACCTCTGACACATGCAGCTCCCGGAGACGGTCACAGCTTGTCTGTAAGCGGATGCCGGGAGCAGACAAGCCCGTCAGGGCGCGTCAGCGGGTGTTGGCGGGTGTCGGGGCTGGCTTAACTATGCGGCATCAGAGCAGATTGTACTGAGAGTGCACCATAAATTCCCGTTTTAAGAGCTTGGTGAGCGCTAGGAGTCACTGCCAGGTATCGTTTGAACACGGCATTAGTCAGGGAAGTCATAACACAGTCCTTTCCCGCAATTTTCTTTTTCTATTACTCTTGGCCTCCTCTAGTACACTCTATATTTTTTTATGCCTCGGTAATGATTTTCATTTTTTTTTTTCCACCTAGCGGATGACTCTTTTTTTTTCT…
v4	TCGCGCGTTTCGGTGATGACGGTGAAAACCTCTGACACATGCAGCTCCCGGAGACGGTCACAGCTTGTCTGTAAGCGGATGCCGGGAGCAGACAAGCCCGTCAGGGCGCGTCAGCGGGTGTTGGCGGGTGTCGGGGCTGGCTTAACTATGCGGCATCAGAGCAGATTGTACTGAGAGTGCACCATAAATTCCCGTTTTAAGAGCTTGGTGAGCGCTAGGAGTCACTGCCAGGTATCGTTTGAACACGGCATTAGTCAGGGAAGTCATAACACAGTCCTTTCCCGCAATTTTCTTTTTCTATTACTCTTGGCCTCCTCTAGTACACTCTATATTTTTTTATGCCTCGGTAATGATTTTCATTTTTTTTTTTCCACCTAGCGGATGACTCTTTTTTTTTCT…
v5	TCGCGCGTTTCGGTGATGACGGTGAAAACCTCTGACACATGCAGCTCCCGGAGACGGTCACAGCTTGTCTGTAAGCGGATGCCGGGAGCAGACAAGCCCGTCAGGGCGCGTCAGCGGGTGTTGGCGGGTGTCGGGGCTGGCTTAACTATGCGGCATCAGAGCAGATTGTACTGAGAGTGCACCATAAATTCCCGTTTTAAGAGCTTGGTGAGCGCTAGGAGTCACTGCCAGGTATCGTTTGAACACGGCATTAGTCAGGGAAGTCATAACACAGTCCTTTCCCGCAATTTTCTTTTTCTATTACTCTTGGCCTCCTCTAGTACACTCTATATTTTTTTATGCCTCGGTAATGATTTTCATTTTTTTTTTTCCACCTAGCGGATGACTCTTTTTTTTTCT…
v6	TCGCGCGTTTCGGTGATGACGGTGAAAACCTCTGACACATGCAGCTCCCGGAGACGGTCACAGCTTGTCTGTAAGCGGATGCCGGGAGCAGACAAGCCCGTCAGGGCGCGTCAGCGGGTGTTGGCGGGTGTCGGGGCTGGCTTAACTATGCGGCATCAGAGCAGATTGTACTGAGAGTGCACCATAAATTCCCGTTTTAAGAGCTTGGTGAGCGCTAGGAGTCACTGCCAGGTATCGTTTGAACACGGCATTAGTCAGGGAAGTCATAACACAGTCCTTTCCCGCAATTTTCTTTTTCTATTACTCTTGGCCTCCTCTAGTACACTCTATATTTTTTTATGCCTCGGTAATGATTTTCATTTTTTTTTTTCCACCTAGCGGATGACTCTTTTTTTTTCT…
v7	TCGCGCGTTTCGGTGATGACGGTGAAAACCTCTGACACATGCAGCTCCCGGAGACGGTCACAGCTTGTCTGTAAGCGGATGCCGGGAGCAGACAAGCCCGTCAGGGCGCGTCAGCGGGTGTTGGCGGGTGTCGGGGCTGGCTTAACTATGCGGCATCAGAGCAGATTGTACTGAGAGTGCACCATAAATTCCCGTTTTAAGAGCTTGGTGAGCGCTAGGAGTCACTGCCAGGTATCGTTTGAACACGGCATTAGTCAGGGAAGTCATAACACAGTCCTTTCCCGCAATTTTCTTTTTCTATTACTCTTGGCCTCCTCTAGTACACTCTATATTTTTTTATGCCTCGGTAATGATTTTCATTTTTTTTTTTCCACCTAGCGGATGACTCTTTTTTTTTCT…
Δbla	TCGCGCGTTTCGGTGATGACGGTGAAAACCTCTGACACATGCAGCTCCCGGAGACGGTCACAGCTTGTCTGTAAGCGGATGCCGGGAGCAGACAAGCCCGTCAGGGCGCGTCAGCGGGTGTTGGCGGGTGTCGGGGCTGGCTTAACTATGCGGCATCAGAGCAGATTGTACTGAGAGTGCACCATAAATTCCCGTTTTAAGAGCTTGGTGAGCGCTAGGAGTCACTGCCAGGTATCGTTTGAACACGGCATTAGTCAGGGAAGTCATAACACAGTCCTTTCCCGCAATTTTCTTTTTCTATTACTCTTGGCCTCCTCTAGTACACTCTATATTTTTTTATGCCTCGGTAATGATTTTCATTTTTTTTTTTCCACCTAGCGGATGACTCTTTTTTTTTCT…
Δ1	TCGCGCGTTTCGGTGATGACGGTGAAAACCTCTGACACATGCAGCTCCCGGAGACGGTCACAGCTTGTCTGTAAGCGGATGCCGGGAGCAGACAAGCCCGTCAGGGCGCGTCAGCGGGTGTTGGCGGGTGTCGGGGCTGGCTTAACTATGCGGCATCAGAGCAGATTGTACTGAGAGTGCACCATAAATTCCCGTTTTAAGAGCTTGGTGAGCGCTAGGAGTCACTGCCAGGTATCGTTTGAACACGGCATTAGTCAGGGAAGTCATAACACAGTCCTTTCCCGCAATTTTCTTTTTCTATTACTCTTGGCCTCCTCTAGTACACTCTATATTTTTTTATGCCTCGGTAATGATTTTCATTTTTTTTTTTCCACCTAGCGGATGACTCTTTTTTTTTCT…
Δ2	TCGCGCGTTTCGGTGATGACGGTGAAAACCTCTGACACATGCAGCTCCCGGAGACGGTCACAGCTTGTCTGTAAGCGGATGCCGGGAGCAGACAAGCCCGTCAGGGCGCGTCAGCGGGTGTTGGCGGGTGTCGGGGCTGGCTTAACTATGCGGCATCAGAGCAGATTGTACTGAGAGTGCACCATAAATTCCCGTTTTAAGAGCTTGGTGAGCGCTAGGAGTCACTGCCAGGTATCGTTTGAACACGGCATTAGTCAGGGAAGTCATAACACAGTCCTTTCCCGCAATTTTCTTTTTCTATTACTCTTGGCCTCCTCTAGTACACTCTATATTTTTTTATGCCTCGGTAATGATTTTCATTTTTTTTTTTCCACCTAGCGGATGACTCTTTTTTTTTCT…
Δ3	TCGCGCGTTTCGGTGATGACGGTGAAAACCTCTGACACATGCAGCTCCCGGAGACGGTCACAGCTTGTCTGTAAGCGGATGCCGGGAGCAGACAAGCCCGTCAGGGCGCGTCAGCGGGTGTTGGCGGGTGTCGGGGCTGGCTTAACTATGCGGCATCAGAGCAGATTGTACTGAGAGTGCACCATAAATTCCCGTTTTAAGAGCTTGGTGAGCGCTAGGAGTCACTGCCAGGTATCGTTTGAACACGGCATTAGTCAGGGAAGTCATAACACAGTCCTTTCCCGCAATTTTCTTTTTCTATTACTCTTGGCCTCCTCTAGTACACTCTATATTTTTTTATGCCTCGGTAATGATTTTCATTTTTTTTTTTCCACCTAGCGGATGACTCTTTTTTTTTCT…
Δ4	TCGCGCGTTTCGGTGATGACGGTGAAAACCTCTGACACATGCAGCTCCCGGAGACGGTCACAGCTTGTCTGTAAGCGGATGCCGGGAGCAGACAAGCCCGTCAGGGCGCGTCAGCGGGTGTTGGCGGGTGTCGGGGCTGGCTTAACTATGCGGCATCAGAGCAGATTGTACTGAGAGTGCACCATAAATTCCCGTTTTAAGAGCTTGGTGAGCGCTAGGAGTCACTGCCAGGTATCGTTTGAACACGGCATTAGTCAGGGAAGTCATAACACAGTCCTTTCCCGCAATTTTCTTTTTCTATTACTCTTGGCCTCCTCTAGTACACTCTATATTTTTTTATGCCTCGGTAATGATTTTCATTTTTTTTTTTCCACCTAGCGGATGACTCTTTTTTTTTCT…
Δ5	TCGCGCGTTTCGGTGATGACGGTGAAAACCTCTGACACATGCAGCTCCCGGAGACGGTCACAGCTTGTCTGTAAGCGGATGCCGGGAGCAGACAAGCCCGTCAGGGCGCGTCAGCGGGTGTTGGCGGGTGTCGGGGCTGGCTTAACTATGCGGCATCAGAGCAGATTGTACTGAGAGTGCACCATAAATTCCCGTTTTAAGAGCTTGGTGAGCGCTAGGAGTCACTGCCAGGTATCGTTTGAACACGGCATTAGTCAGGGAAGTCATAACACAGTCCTTTCCCGCAATTTTCTTTTTCTATTACTCTTGGCCTCCTCTAGTACACTCTATATTTTTTTATGCCTCGGTAATGATTTTCATTTTTTTTTTTCCACCTAGCGGATGACTCTTTTTTTTTCT…
Δ6	TCGCGCGTTTCGGTGATGACGGTGAAAACCTCTGACACATGCAGCTCCCGGAGACGGTCACAGCTTGTCTGTAAGCGGATGCCGGGAGCAGACAAGCCCGTCAGGGCGCGTCAGCGGGTGTTGGCGGGTGTCGGGGCTGGCTTAACTATGCGGCATCAGAGCAGATTGTACTGAGAGTGCACCATAAATTCCCGTTTTAAGAGCTTGGTGAGCGCTAGGAGTCACTGCCAGGTATCGTTTGAACACGGCATTAGTCAGGGAAGTCATAACACAGTCCTTTCCCGCAATTTTCTTTTTCTATTACTCTTGGCCTCCTCTAGTACACTCTATATTTTTTTATGCCTCGGTAATGATTTTCATTTTTTTTTTTCCACCTAGCGGATGACTCTTTTTTTTTCT…
Δ7	TCGCGCGTTTCGGTGATGACGGTGAAAACCTCTGACACATGCAGCTCCCGGAGACGGTCACAGCTTGTCTGTAAGCGGATGCCGGGAGCAGACAAGCCCGTCAGGGCGCGTCAGCGGGTGTTGGCGGGTGTCGGGGCTGGCTTAACTATGCGGCATCAGAGCAGATTGTACTGAGAGTGCACCATAAATTCCCGTTTTAAGAGCTTGGTGAGCGCTAGGAGTCACTGCCAGGTATCGTTTGAACACGGCATTAGTCAGGGAAGTCATAACACAGTCCTTTCCCGCAATTTTCTTTTTCTATTACTCTTGGCCTCCTCTAGTACACTCTATATTTTTTTATGCCTCGGTAATGATTTTCATTTTTTTTTTTCCACCTAGCGGATGACTCTTTTTTTTTCT…
pminCYC1	TCGCGCGTTTCGGTGATGACGGTGAAAACCTCTGACACATGCAGCTCCCGGAGACGGTCACAGCTTGTCTGTAAGCGGATGCCGGGAGCAGACAAGCCCGTCAGGGCGCGTCAGCGGGTGTTGGCGGGTGTCGGGGCTGGCTTAACTATGCGGCATCAGAGCAGATTGTACTGAGAGTGCACCATACCACCTTTTCAATTCATCATTTTTTTTTTATTCTTTTTTTTGATTTCGGTTTCCTTGAAATTTTTTTGATTCGGTAATCTCCGAACAGAAGGAAGAACGAAGGAAGGAGCACAGACTTAGATTGGTATATATACGCATATGTAGTGTTGAAGAAACATGAAATTGCCCAGTATTCTTAACCCAACTGCACAGAACAAAAACCTGCAGGAAACG…
B22-51	CGCACATTTCCCCGAAAAGTTCGCGCGTTTCGGTGATGACGGTGAAAACCTCTGACACATGCAGCTCCCGGAGACGGTCACAGCTTGTCTGTAAGCGGATGCCGGGAGCAGACAAGCCCGTCAGGGCGCGTCAGCGGGTGTTGGCGGGTGTCGGGGCTGGCTTAACTATGCGGCATCAGAGCAGATTGTACTGAGAGTGCACCATAAATTCCCGTTTTAAGAGCTTGGTGAGCGCTAGGAGTCACTGCCAGGTATCGTTTGAACACGGCATTAGTCAGGGAAGTCATAACACAGTCCTTTCCCGCAATTTTCTTTTTCTATTACTCTTGGCCTCCTCTAGTACACTCTATATTTTTTTATGCCTCGGTAATGATTTTCATTTTTTTTTTTCCACCTAGC…
B21-64	GACGAAAGGGCCTCGTGATACGCCTATTTTTATAGGTTAATGTCATGATAATAATGGTTTCTTAGTATGATCCAATATCAAAGGAAATGATAGCATTGAAGGATGAGACTAATCCAATTGAGGAGTGGCAGCATATAGAACAGCTAAAGGGTAGTGCTGAAGGAAGCATACGATACCCCGCATGGAATGGGATAATATCACAGGAGGTACTAGACTACCTTTCATCCTACATAAATAGACGCATATAAGTACGCATTTAAGCATAAACACGCACTATGCCGTTCTTCTCATGTATATATATATACAGGCAACACGCAGATATAGGTGCGACGTGAACAGTGAGCTGTATGTGCGCAGCTCGCGTTGCATTTTCGGAAGCGCTCGTTTTCGGAAACGCTT…
B22-83	CGCACATTTCCCCGAAAAGTTCGCGCGTTTCGGTGATGACGGTGAAAACCTCTGACACATGCAGCTCCCGGAGACGGTCACAGCTTGTCTGTAAGCGGATGCCGGGAGCAGACAAGCCCGTCAGGGCGCGTCAGCGGGTGTTGGCGGGTGTCGGGGCTGGCTTAACTATGCGGCATCAGAGCAGATTGTACTGAGAGTGCACCATAAATTCCCGTTTTAAGAGCTTGGTGAGCGCTAGGAGTCACTGCCAGGTATCGTTTGAACACGGCATTAGTCAGGGAAGTCATAACACAGTCCTTTCCCGCAATTTTCTTTTTCTATTACTCTTGGCCTCCTCTAGTACACTCTATATTTTTTTATGCCTCGGTAATGATTTTCATTTTTTTTTTTCCACCTAGC…

### Sheet: Oligonucleotides
Oligonucleotide	Sequence
OP-01	CTGCATTAATGAATCGGC
OP-02	CTGGCGTAATAGCGAAG
OP-03	CCCTTCCGCCAAAAGAGCTGCTTCC
OP-04	CTTTTGGCGGAAGGGGCGTATGCGGC
OP-05	TTTTCTACTGTCGCTTCTATCGCCGCTGTCGCCGCTGTCGCTTCTGCCGCTGCTTCCGAACCATGGTCCACT
OP-06	ATAGAAGCGACAGTAGAAAATTGCATGAGCTCTGGTAATC
OP-07	AACACTGGGCGGCCGCGCCCCCTAGATACCCATACGATGTTCCCG
OP-08	GGGCGCGGCCGCCCAGTGTT
OP-09	ACTCGTTCAGCAGTTTTTACAATATACACGACGAAAGGATTAGAGAACAACGTACGCTGCAGGTCGAC
OP-10	ATAGTTTAGCAACTGACCAAGGAAAAAGCTTGTAGGTAGACTTAACTTCAATCGATGAATTCGAGCTCG
OP-11	CAAGGGCAGCATCTGTTCTACTGTTGCCAACAGACAATTCCAATTCGATGCGTACGCTGCAGGTCGAC
OP-12	GTGATAGACAACCCCAGGAGCATAGATAACACCAACTTGTGGTGGAGGGTCATCGATGAATTCTCTGTCG
OP-13	ACTCGTTCAGCAGTTTTTACAATATACACGACGAAAGGATTAGAGAACAAATGGTTAGTAAAGGTGAAGCTG
OP-14	AACTTTTGTTCACCACTAGCAGCAGAACCGGAGTCGACCTGCAGCGTACGCTGGATGGCGGCGTTAGTAT
OP-15	GTCGACAGATCAATTCTTGAAGACG
OP-16	GAAAACCCTGGCGTTACC
OP-17	CGCACATTTCCCCGAAAAGTTCGCGCGTTTCGGTGATG
OP-18	GAATGGATGAATTGTATAAAGCGGCCGCGCCCGGGTAG
OP-19	GCTTCACCTTTACTAACCATGCAACCTCGCGAACCGTG
OP-20	ACTTTTCGGGGAAATGTG
OP-21	ATGGTTAGTAAAGGTGAAGC
OP-22	TTTATACAATTCATCCATTCCTCC
OP-23	ATCTAATCTAAGTTTTAATTACAAAATGCAATACAAAAAAACCTTAGTCG
OP-24	ACGTACAAAGTATGCATTGTCTGGCGTAATAGCGAAG
OP-25	ACAATGCATACTTTGTACGTTC
OP-26	TTTGTAATTAAAACTTAGATTAGATTGCTATGC
